# Genetics of mouse behavioral and peripheral neural responses to sucrose

**DOI:** 10.1101/2020.08.19.253989

**Authors:** Cailu Lin, Masashi Inoue, Xia Li, Natalia P. Bosak, Yutaka Ishiwatari, Michael G. Tordoff, Gary K. Beauchamp, Alexander A. Bachmanov, Danielle R. Reed

## Abstract

Mice of the C57BL/6ByJ (B6) strain have higher consumption of, and stronger peripheral neural responses to, sucrose solution than do mice of the 129P3/J (129) strain. To identify quantitative trait loci (QTLs) responsible for this strain difference and evaluate the contribution of peripheral taste responsiveness to individual differences in sucrose intake, we produced an intercross (F_2_) of 627 mice, measured their sucrose consumption in two-bottle choice tests, recorded the electrophysiological activity of the chorda tympani nerve elicited by sucrose in a subset of F_2_ mice, and genotyped the mice with DNA markers distributed in every mouse chromosome. We confirmed a sucrose consumption QTL (*Scon2, or Sac*) on mouse chromosome (Chr) 4, harboring the *Tas1r3* gene, which encodes the sweet taste receptor subunit T1R3 and affects both behavioral and neural responses to sucrose. For sucrose consumption, we also detected five new main-effect QTLs *Scon6* (Chr2), *Scon7* (Chr5), *Scon8* (Chr8), *Scon3* (Chr9) and a sex-specific QTL *Scon9* (Chr15), and an interacting QTL pair *Scon4* (Chr1) *and Scon3* (Chr9). No additional QTLs for the taste nerve responses to sucrose were detected besides the previously known one on Chr4 (*Scon2)*. Identification of the causal genes and variants for these sucrose consumption QTLs may point to novel mechanisms beyond peripheral taste sensitivity that could be harnessed to control obesity and diabetes.
