## Supplemental Table 2 for "Genetics of mouse behavioral and peripheral neural responses to sucrose"

### Sheet: Sheet1
S2 Table. Summary of DNA markers
Chr	Marker	bp, GRCm38	defined Sucrose QTL region
1	rs3714728	9023602	Scon4
1	rs6353719	11797681	Scon4
1	rs4137206	14209863	Scon4
1	rs3717497	26753482
1	rs3663884	38478319
1	rs3691778	38963823
1	rs3022790	45308980
1	rs13475871	52167795
1	rs3720019	58410176
1	rs3683410	62641145
1	D1Mit21	66946183
1	rs3683684	68382446
1	rs6209698	73653943
1	rs3702635	75484372
1	D1Mit46	75572547
1	rs3672814	77178152
1	rs6293980	88600268
1	rs3664528	93628813
1	rs4222579	125867976
1	D1Mit139	126517333
1	rs3663996	142095205
1	D1Mit102	147249520
1	rs3720900	155709305
1	D1Mit14	156774467
1	rs3706326	161795046
1	D1Mit15	168358674
1	rs3675022	169858041
1	rs3678478	175697159
1	D1Mit37	181885493
1	rs3678548	183916564
1	D1Mit17	189571254
1	rs3675669	189806053
2	D2Mit1	3886089
2	rs3698941	11043342
2	rs3681655	26368355
2	D2Mit151	26494434
2	rs3689602	30412836
2	D2Mit7	38239713
2	rs3710255	39733680
2	rs3670748	42489186
2	rs3684870	49710923
2	rs3714030	60464329
2	D2Mit61	60690268
2	D2Mit9	65439402
2	rs3022887	69083134
2	rs3699089	76108604
2	rs3670874	77190188
2	gnf02_092_283	93726975
2	rs3686727	100122595	Scon6
2	D2Mit12	103101322	Scon6
2	rs3681694	112284851	Scon6
2	rs3659112	116084486	Scon6
2	D2Mit224	128979913	Scon6
2	rs3724080	132155411
2	rs3023694	144768591
2	D2Mit168	144822099
2	rs3022909	145281648
2	rs3666533	152135142
2	nonagouti	154791402
2	rs3693259	160967208
2	D2Mit197	161538069
2	rs3687512	166976257
2	rs3708892	174861274
2	D2Mit148	178800545
2	rs3680965	180754894
3	rs3680834	11297853
3	D3Mit54	13841865
3	rs3698991	26332688
3	D3Mit203	26936104
3	D3Mit25	56796681
3	rs3679479	59243784
3	rs3672565	80431033
3	rs3672755	98087100
3	D3Mit10	99239727
3	D3Mit103	107469620
3	rs3712218	109769327
3	rs3022965	114019409
3	rs3024051	123806082
3	D3Mit199	123971716
3	rs3659869	132700832
3	rs4224279	144434506
3	D3Mit86	147339815
3	rs3674066	149681877
3	D3Mit89	156837105
4	rs3666764	8757911
4	D4Mit264	9395525
4	rs3718498	18438911
4	rs3689878	24586379
4	D4Mit97	29562377
4	rs3707198	30457522
4	D4Mit4	39373448
4	rs3723778	39455342
4	rs3663355	48113334
4	rs4224501	56744581
4	D4Mit17	63365294
4	D4Mit7	67998835
4	rs3722264	74030429
4	rs3726519	83820013
4	rs4224587	89306692
4	D4Mit58	99356158
4	rs3664701	106219128
4	rs3719823	118395675
4	rs3673616	125624095
4	D4Mit204	133427367
4	D4Mit71	133785915
4	rs3681494	134357389
4	rs3718220	143308886
4	D4Mit33	150592276
4	D4Mit190	150704851
4	D4Mit42	151569994
4	Tas1r1	152027914
4	D4Mit254	153719865
4	Trp73	154056253
4	D4Mit209	154415509	Scon2
4	D4Mit256	154990439	Scon2
4	D4Smh6b	155182569	Scon2
	280G12-T7	155 797842	Scon2
4	rs13478075	155859268	Scon2
4	D4Mon1	155862188	Scon2
4	K00231	155863334	Scon2
4	Vmn2r122	156508116
5	rs4225021	15581238
5	rs3673475	15831069
5	D5Mit1	17618146
5	rs3726629	22747915	Scon7
5	rs3693853	31500739	Scon7
5	rs3703682	40112961	Scon7
5	D5Mit128	40486221	Scon7
5	rs3023045	50574994	Scon7
5	rs4225249	66662082	Scon7
5	rs13478326	74198570
5	rs3705373	74198570
5	D5Mit6	91374504
5	rs4225380	97382490
5	D5Mit24	112317683
5	rs3719351	113989663
5	D5Mit214	126090176
5	rs3668978	130512958
5	D5Mit374	139133034
5	rs3685925	139560384
5	rs3705356	147153047
5	D5Mit286	150164291
6	rs3661828	3466870
6	D6Mit86	4464884
6	rs3681171	18108468
6	D6Mit77	35324650
6	rs3024195	36614538
6	rs3706944	44873196
6	rs3717270	55756130
6	rs3671401	75395550
6	D6Mit188	75447583
6	rs3685213	83120793
6	rs3691686	92596791
6	D6Mit177	93533087
6	D6Mit25	103262462
6	D6Mit36	104503360
6	rs3723352	111352825
6	D6Mit55	114282098
6	rs3727110	122040103
6	rs30521452	125343834
6	rs3702875	129132419
6	rs3653718	136587259
6	rs3688082	145468239
6	D6Mit14	145655856
6	D6Mit201	146633481
7	rs3675839	16036173
7	rs6309378	18995334
7	rs3724509	29548896
7	rs3662246	30723088
7	rs3705780	35329734
7	rs13479191	36132134
7	D7Mit52	40072199
7	rs13479242	43564779
7	rs3710949	44496336
7	rs3719256	44538647
7	D7Mit69	49065097
7	rs3680765	49397123
7	P	56239760
7	rs3717846	64516102
7	rs31203672	66974912
7	rs3710266	68526398
7	D7Nds2	75231350
7	rs3718876	80530849
7	rs3714986	87323794
7	Tyr	87427405
7	D7Mit31	87493929
7	rs3670440	95354899
7	D7Mit1000	103850979
7	rs3726275	107408577
7	D7Mit38	110896666
7	rs3681072	112395899
7	rs3658154	117504660
7	rs13479482	118274435
7	rs6322316	120693266
7	rs3660163	128259798
7	rs6386671	129812292
7	rs3690034	137860238
7	rs6212303	144095104
8	rs3023174	7813063
8	rs3686775	16809429
8	rs6257897	24519301
8	rs3684251	26303712
8	rs3700451	35955387
8	rs3719876	42779319
8	rs3661085	54852681
8	rs3708688	68250878
8	rs3722665	72545028	Scon8
8	rs3703741	87309166	Scon8
8	rs3683511	107247926	Scon8
8	D8Mit271	114360122	Scon8
8	rs3693295	122947693	Scon8
8	rs3709812	129008800	Scon8
9	rs3661373	8130500
9	D9Mit218	9025264
9	rs3719348	16216597
9	rs13475347	26985542
9	rs3716314	32734197
9	D9Mit297	34067544
9	rs3659084	34838589
9	rs30127992	35364086
9	D9Mit67	37032110
9	D9Mit91	37242066
9	D9Mit205	37298324
9	D9Mit2	37394901
9	rs33763745	38179947
9	rs33756006	42330251
9	D9Mit25	44339897
9	rs4227612	45861665
9	rs30353028	50528620
9	rs3685939	53460929
9	rs30042362	57740083
9	rs29794257	59714185
9	rs33642294	61055652
9	rs30280752	61069253
9	rs4227706	62378693
9	D9Mit32	67244038
9	rs3154890	71291334
9	rs30145295	72409275
9	D9Mit306	77605380
9	rs4222028	79769458
9	rs3698994	79973230
9	rs3669564	87885544	Scon3
9	rs3692530	98349029	Scon3
9	D9Mit182	101528818	Scon3
9	rs13480388	104113507	Scon3
9	rs13480395	105143604	Scon3
9	rs29599615	105862024	Scon3
9	rs3023231	106888925	Scon3
9	rs4227916	108052494	Scon3
9	D9Mit37	110762590	Scon3
9	rs3679771	112866211
9	rs3721068	113915010
9	rs29829423	115253952
9	rs3694852	119670046
9	D9Mit152	121812590
10	rs3724192	3348302
10	D10Mit80	11642896
10	rs3665690	23187039
10	rs13480554	25950887
10	rs13480579	36198040
10	rs3661754	44972544
10	D10Mit194	46844307
10	rs3696307	53743149
10	rs13480647	72780332
10	D10Mit186	75681135
10	rs3717445	82992866
10	D10Mit10	92291521
10	rs4228405	93265504
10	rs3716716	103008495
10	rs3654717	107204030
10	rs3713628	114857172
10	rs13480797	121927733
10	rs3693721	122802589
11	rs4222040	5784647
11	rs13480894	17945698
11	rs3023251	20953301
11	rs3696538	38862541
11	rs3654344	44208120
11	rs13496491	54373312
11	rs3671065	55865771
11	rs4136910	68665321
11	rs3023278	72168090
11	rs3663879	82863758
11	rs3688569	88522322
11	rs3682493	89229737
11	rs3088501	94330455
11	rs3724268	101852501
11	rs4229101	102148912
11	rs3662687	112523347
11	rs3660683	114637671
11	rs3675603	121255239
12	rs3689696	9543137
12	rs3683642	24733318
12	rs3711295	32208374
12	rs3718505	35159942
12	rs3665793	46919106
12	rs3691446	59816237
12	rs3721395	69888007
12	rs3724069	78158653
12	rs3654718	80974715
12	rs3716095	87045535
12	rs4135486	91314233
12	rs3719660	98297396
12	rs3663596	104852853
12	rs3682260	113264958
12	rs3686631	118051961
13	rs3023640	4791915
13	rs13481683	9386471
13	rs3655462	13524393
13	rs3701757	16184499
13	rs3654710	31416892
13	rs3709484	37607907
13	rs3659063	38430801
13	rs3023382	44401549
13	rs6228290	45956990
13	rs3090002	53223548
13	rs3713287	60581495
13	rs3669439	70669956
13	rs3673507	76808049
13	rs3681496	86052629
13	rs3670732	97574365
13	rs3687254	104511581
13	rs3712278	110542510
13	rs3724755	115447807
13	rs13482027	115537300
13	rs3712356	119330037
14	rs3689508	9760330
14	rs6299664	12025266
14	rs3678171	17652299
14	rs3719262	28959209
14	rs6227211	29667283
14	D14Mit52	32438659
14	rs3669686	33003239
14	rs3661783	47096158
14	rs3697794	55021861
14	rs13482218	62486712
14	rs13482188	62924494
14	rs3702501	62924494
14	rs3693589	78038402
14	rs6263336	86045542
14	D14Mit7	90375894
14	rs3686670	101896632
14	rs3708346	118280552
14	rs3685710	123146197
15	rs3687235	3269262
15	rs4136120	3491545
15	rs3662097	20208712
15	rs4136245	20741846
15	rs6396894	40369844	Scon9
15	rs3667271	42825752	Scon9
15	rs4230721	54746207	Scon9
15	rs3088560	71152967	Scon9
15	rs13482646	74187036
15	rs3708161	85279253
15	rs3711016	87375386
15	rs3724956	90447888
15	rs4139686	97926564
15	rs3023429	101810823
15	D15Mit35	103517333
16	rs3090912	6184883
16	D16Mit55	6242068
16	rs4162874	12604561
16	rs4165081	19883079
16	D16Mit3	29030072
16	rs4173519	36098517
16	D16Mit4	36240487
16	rs4182202	46009365
16	rs4189277	57292484
16	D16Mit47	61562987
16	rs4195412	63792473
16	rs4205499	75143010
16	D16Mit6	89286996
16	rs4216475	89451339
16	rs4221067	95108047
16	D16Mit71	96913248
17	rs3660203	8021365
17	rs3023864	24194101
17	rs4135909	25470600
17	rs3690712	30939277
17	rs3690398	40843403
17	rs13482994	43426981
17	D17Mit10	47534994
17	rs3721713	49224035
17	rs3669595	52632866
17	rs3710084	58195862
17	rs3716649	73754352
17	rs4231670	78884849
17	rs3707550	83994669
17	rs3711314	91788181
17	rs3664454	93198693
18	rs6224965	5079851
18	rs3706767	5207640
18	rs3707236	21940443
18	rs13483307	38017510
18	D18Mit23	42658002
18	rs3720064	53079867
18	rs3715080	54561772
18	rs3657976	67634421
18	rs3708580	69724219
18	rs3722222	75452210
18	rs3723904	84161774
18	rs3674654	85374599
18	rs3663208	89459800
19	D19Mit78	7591408
19	rs3669192	16846965
19	D19Mit85	18529681
19	rs3692864	21436276
19	rs3726735	25432820
19	rs3681148	31406539
19	rs13483612	36994689
19	rs3679049	42060307
19	D19Mit11	42394609
19	D19Mit10	47152792
19	rs4232251	47864511
19	rs3720557	52999502
19	D19Mit1	54894550
19	D19Mit35	55387618
19	rs3023517	59969286
X	DXMit136	9300420
X	rs3653863	11195815
X	rs13483724	36008085
X	DXMit50	40832621
X	rs3684845	51866157
X	rs3089604	69662639
X	rs3664154	85503318
X	DXMit19	103637236
X	rs3693696	106129676
X	rs3664601	130290915
X	DXMit69	135446077
X	rs3723498	144314241
X	DXMit222	165773456
X	rs3698078	166315319
GRCm38: Mus musculus genome assembly GRCm38 (mm10) from Genome Reference Consortium.
