## Supplemental Table 3 for "Genetics of mouse behavioral and peripheral neural responses to sucrose"

### Sheet: Sheet1
S2 Table. Sex effect on body weight, water intake, and sucrose intake and preference, and normality tests in 129, B6 inbreds, and F2 mice
Strain	Measure	Males		Females		Statistics			Normailty test
		Mean±SE	N	Mean±SE	N	t-value	df	p	Kolmogorov-Smimov (d)	Lilliefors (p)	Expected normal
129	Body weight*	26.41±0.72	10	22.64±0.72	10	-3.54038	18	0.00233739	0.11	0.7066	yes
	Water intake	3.45±0.17	10	3.92±0.17	10	1.87909	18	0.0765239	0.21	0.01925	yes
	3 mM sucrose
	Intake	2.77±0.31	10	4.17±0.31	10	1.93241	18	0.0692021	0.15	0.2403	yes
	Preference	63.53±4.54	10	71.27±4.54	10	0.858573	18	0.401865	0.13	0.5672	yes
	120 mM sucrose
	Intake*	3.66±0.28	10	15.17±0.28	10	4.48383	18	0.000287061	0.29	0.0001034	no
	Preference*	81.43±2.62	10	96.72±2.62	10	5.28357	18	5.04646e-05	0.17	0.1207	yes
	300 mM sucrose
	Intake*	9.93±1.20	10	18.59±1.20	10	4.40852	18	0.000339016	0.13	0.4625	yes
	Preference	95.72±1.31	10	98.66±1.31	10	2.24055	18	0.0379077	0.35	8.989e-07	no
B6	Body weight*	30.10±0.54	10	23.71±0.54	9	-9.02341	17	6.82935e-08	0.16	0.2376	yes
	Water intake*	4.27±0.15	10	5.17±0.15	9	3.12974	17	0.00610265	0.18	0.1248	yes
	3 mM sucrose
	Intake	4.52±0.28	10	4.98±0.28	9	0.941209	17	0.359781	0.13	0.5792	yes
	Preference	83.54±3.05	10	82.97±3.05	9	-0.094227	17	0.926031	0.23	0.008786	no
	120 mM sucrose
	Intake	12.70±1.42	10	15.86±1.42	9	1.49441	17	0.153398	0.21	0.02364	no
	Preference	98.56±0.11	10	98.69±0.11	9	0.728508	17	0.476219	0.17	0.1595	yes
	300 mM sucrose
	Intake	22.45±0.47	10	24.46±0.47	9	1.80089	17	0.089487	0.18	0.1115	yes
	Preference	99.06±0.06	10	99.11±0.06	9	0.601823	17	0.555234	0.22	0.01639	no
F2	Body weight*	32.20 ±0.36	399	27.69 ±0.29	227	-8.51888	624	1.2073e-16	0.13	2.2e-16	no
	Water intake	5.17 ±0.05	397	5.16 ±0.08	224	-0.149535	619	0.88118	0.07	2.052e-08	no
	3 mM Sucrose
	Intake	4.64 ±0.09	226	4.90 ±0.12	226	1.61421	450	0.107182	0.097	5.678e-11	no
	Preference	77.00 ±0.94	226	76.44 ±1.04	226	-0.401012	450	0.688602	0.097936	3.427e-11	no
	120 mM sucrose
	Intake*	10.76 ±0.30	397	13.11 ±0.50	226	4.23275	621	2.6574e-05	0.126	2.2e-16	no
	Preference	94.46 ±0.33	397	95.38 ±0.39	226	1.69712	621	0.0901754	0.2473	2.2e-16	no
	300 mM sucrose
	Intake	18.84 ±0.41	226	19.92 ±0.39	226	1.89628	450	0.0585629	0.052	0.004	no
	Preference	98.60 ±0.12	226	98.73 ±0.17	226	0.617501	450	0.537216	0.31069	2.2e-16	no
df = degrees of freedom; n/a = not applicable.
*Measure shows significant effect of sex (p < 0.05); signficant statistics are shown in red.
