## Supplemental Table 4 for "Genetics of mouse behavioral and peripheral neural responses to sucrose"

### Sheet: Sheet1
S4 Table. Results of ANOVAs (strain and sex) for body weight, water intake, and sucrose intake and preference in B6, 129, and F2 mice
		Sucrose intake				Sucrose preference
Measure	df	Genotype	Sex	Genotype × sex		Genotype	Sex	Genotype × sex
Body weight	1, 660	9.77295	15.4422	0.375845		n/a	n/a	n/a
		P = 0.000065	P = 0.000094	P = 0.686855
Water	1, 654	18.8626	3.68058	2.0161		n/a	n/a	n/a
		P < 0.0000001	P = 0.055484	P = 0.134001
3 mM sucrose	1, 485	5.79151	3.82593	1.13235		5.54124	0.454062	0.722354
		P = 0.003268	P = 0.051038	P = 0.323125		P = 0.004174	P = 0.50073	P = 0.486129
120 mM sucrose	1, 656	2.67048	16.0066	4.70465		11.4585	15.5505	12.2491
		P = 0.069971	P = 0.000070	P = 0.009360		P = 0.000012	P = 0.000088	P = 0.000005
300 mM sucrose	1, 485	11.9089	9.36226	3.93311		4.69319	4.7664	3.91108
		P = 0.000008	P = 0.002337	P = 0.020210		P = 0.009577	P = 0.029499	P = 0.020653
df = degrees of freedom; n/a = not applicable. F-statistics are shown in boldface; p-values < 0.05 are shown in red.
