## Supplemental Table 5 for "Genetics of mouse behavioral and peripheral neural responses to sucrose"

### Sheet: Sheet1
S5 Table. Results of statistical analyses to determine dominance in F2 mice
Measure	Males				Females
	Parental midpoint	F2 mean±SD	t-value	df	p		Parental midpoint	F2 mean±SD	t-value	df	p
Body weight (g)	28.4962	32.20 ± 7.23	10.2381	398	5.41907e-22		22.9687	27.69 ± 4.47	15.822	226	0
Water intake (ml/day)	3.85875	5.17 ± 1.01	25.1701	396	0		4.51272	5.16 ± 1.28	7.65177	223	5.9139e-13
3 mM sucrose intake (ml/day)	3.64	4.64 ± 1.49	10.5043	225	2.92671e-21		4.55395	4.90 ± 1.89	2.40153	225	0.0171393
3 mM sucrose preference (%)	73.5416	77.01 ± 14.27	3.6963	225	0.000274834		76.8209	76.44 ± 15.64	-0.341653	225	0.732931
120 mM sucrose intake (ml/day)	8.18375	10.77 ± 6.09	8.40451	396	7.81391e-16		15.5048	13.11 ± 7.53	-4.7611	225	3.44725e-06
120 mM sucrose preference (%)	90.0004	94.47 ± 6.75	13.1917	396	0		97.6585	95.38 ± 6.01	-5.78188	225	2.45101e-08
300 mM sucrose intake (ml/day)	16.19	18.84 ± 6.23	6.37341	225	1.03332e-09		21.3737	19.92 ± 5.92	-3.74722	225	0.000227291
300 mM sucrose preference (%)	97.3925	98.61 ± 1.82	9.99892	225	1.03283e-19		98.8789	97.73 ± 2.56	-0.975081	225	0.330567
Dominance was defined as a significant (p < 0.05) deviation of F2 mean values from the mid-parental value according to t-tests.
Parental midpoint = average of B6 and 129 parental strain means (mL/d for intakes, % for preferences).
t, df, and p, results of one-sample t-test; p-values < 0.05 are shown in red.
