## Supplemental Table 6 for "Genetics of mouse behavioral and peripheral neural responses to sucrose"

### Sheet: Sheet1
S6 Table. Correlations among sucrose intakes and preferences and water intake in F2 mice (females and males combined)
	Water	3 mM sucrose	120 mM sucrose	300 mM sucrose
	0.610038	0.659606	0.272431	0.184259
3 mM sucrose	P < 0.000001	P < 0.000001	P < 0.000001	8.43975e-05
	0.234957	0.156778	0.503178	0.139291
120 mM sucrose	P < 0.000001	P = 0.000846	P < 0.000001	P = 0.003065
	0.174477	0.129272	0.619475	0.303546
300 mM sucrose	P = 0.000199	P = 0.006029	P < 0.000001	P < 0.000001
Correlations between intakes and preferences of the same sucrose concentration are shown along the outlined
diagonal, correlations among intakes are presented below-left of the diagonal, and correlations among
preferences are presented above-right of the diagonal. Probabilities were calculated based on
transformation of correlation coefficients to z scores. p-values < 0.05 are shown in red.
