## Supplemental Table 7 for "Genetics of mouse behavioral and peripheral neural responses to sucrose"

### Sheet: Behavior QTLs
S7 Table. Summary of significant linkages of sucrose intake and preference and chorda tympani responses to sucrose solutions
Sucrose	Measure	Chromsome	QTL symbola	Peak marker	Position, Mb	Peak LOD score	Plus allele	Genetic modelb	Confidence intervalsc	Phenotypic variance explained	Heritability %	Genetic variance expainedd
120 mM	Intake	4	Scon2	280G12-T7	155.8	27.12	B6	Dominant	D4Mit256-D4Mon1	15.3	78	19.6154
		9	Scon3	rs3679771	112.8	5.29	B6	Dominant	rs3023231-rs29829423	2.2	78	2.82051
	Preference	4	Scon2	280G12-T7	155.8	59.19	B6	Dominant	D4Mit256-D4Mon1	32.28	36	89.6667
		5	Scon7	rs3023045	50.5	4.06	129	Dominant	rs3726629-rs4225249	1.4	36	3.88889
		9	Scon3	rs3679771	112.8	4.1	B6	Dominant	rs13480395-rs29829423	1.6	36	4.44444
300 mM	Intake	2	Scon6	rs3681694	112.2	7.22	129	Dominant	rs3686727-D2Mit224	4	65	6.15385
		4	Scon2	280G12-T7	155.8	6.14	B6	Dominant	D4Mit209-K00231	4.37	65	6.72308
		8	Scon8	D8Mit271	114.3	4.19	B6	Dominant	rs3722665-rs3709812	2.59	65	3.98462
		9	Scon3	rs4227916	108	14.59	B6	Dominant	rs29599615-rs3721068	16.78	65	25.8154
		15	Scon9	rs4230721	54.7	4.73	B6	Dominant	rs6396894-rs3088560	4.68	65	7.2
	Preference	9	Scon3	rs3023231	106.8	4.13	B6	Dominant	rs3669564-D9Mit37	4.09	n/a	n/a
100 mM	Chorda tympani responses	4	Scon2	rs13478075	155.8	4.8	B6	Additive	D4Mit209-telomere	25.2	81	31.1111
300 mM	Chorda tympani responses	4	Scon2	rs13478075	155.8	8.7	B6	Additive	415A22-SP6-telomere	41.6	75	55.4667
500 mM	Chorda tympani responses	4	Scon2	rs13478075	155.8	7.1	B6	Dominant	415A22-SP6-telomere	56.9	n/a	n/a
1000 mM	Chorda tympani responses	4	Scon2	rs13478075	155.8	14.8	B6	Additive	49O2-T7-K00231	59.1	86	68.7209
n/a=not available.
aFor intake and preference across sucrose concentrations,as well as neural response to sucross, QTLs mapped to the same chromosome locations with a overlapped confidence intervals and same effect direction, were named the same QTL symbol.
bGenetic model was assessed by collapsing phenotypical value for the 129/129 and B6/B6 homozygotes and then comparing with heterozygote (129/B6) phenotypical value using planned comparisons.
cConfidence interval represents LOD score drops of 1.0 from the LOD peak.
dProportion of genetic variance explained, calculated as percentage of phenotypical variance explained/heritability × 100%.
