## Supplemental Table 9 for "Genetics of mouse behavioral and peripheral neural responses to sucrose"

### Sheet: MolecularFunction
	Color Code	Molecular Function
		binding (GO:0005488)
		catalytic activity (GO:0003824)
		molecular function regulator (GO:0098772)
		molecular transducer activity (GO:0060089)
		structural molecule activity (GO:0005198)
		transcription regulator activity (GO:0140110)
		translation regulator activity (GO:0045182)
		transporter activity (GO:0005215)
Gene ontology analysis of the molecular function for genes within the sucrose QTL confidence interval regions. The mouse gene symbols (N=2565 input) were batch-uploaded into the Panther database for Mus musculus, and in total, 1513genes and 883 function hits were processed.

### Sheet: BiologicalProcess
	Color Code	Biological Process
		behavior (GO:0007610)
		biological adhesion (GO:0022610)
		biological phase (GO:0044848)
		biological regulation (GO:0065007)
		cell population proliferation (GO:0008283)
		cellular component organization or biogenesis (GO:0071840)
		cellular process (GO:0009987)
		developmental process (GO:0032502)
		growth (GO:0040007)
		immune system process (GO:0002376)
		localization (GO:0051179)
		locomotion (GO:0040011)
		metabolic process (GO:0008152)
		multi-organism process (GO:0051704)
		multicellular organismal process (GO:0032501)
		reproduction (GO:0000003)
		reproductive process (GO:0022414)
		response to stimulus (GO:0050896)
		rhythmic process (GO:0048511)
		signaling (GO:0023052)
Gene ontology analysis of the biological process for genes within the sucrose QTL confidence interval regions. The mouse gene symbols (N=2565 input) were batch-uploaded into the Panther database for Mus musculus, and in total, 1513 genes and 2487 process hits were processed.

### Sheet: CellComponent
	Color Code	Cell Component
		cell junction (GO:0030054)
		cell part (GO:0044464)
		cell (GO:0005623)
		extracellular region part (GO:0044421)
		extracellular region (GO:0005576)
		membrane part (GO:0044425)
		membrane (GO:0016020)
		membrane-enclosed lumen (GO:0031974)
		organelle part (GO:0044422)
		organelle (GO:0043226)
		protein-containing complex (GO:0032991)
		supramolecular complex (GO:0099080)
		synapse part (GO:0044456)
		synapse (GO:0045202)
Gene ontology analysis of the cellular component for genes within the sucrose QTL confidence interval regions. The mouse gene symbols (N=2565 input) were batch-uploaded into the Panther database for Mus musculus, and in total, 1513 genes and 2789 component hits were processed.

### Sheet: ProteinClass
	Color Code	Protein Class
		calcium-binding protein (PC00060)
		cell adhesion molecule (PC00069)
		cell junction protein (PC00070)
		chaperone (PC00072)
		chromatin/chromatin-binding, or -regulatory protein (PC00077)
		cytoskeletal protein (PC00085)
		defense/immunity protein (PC00090)
		extracellular matrix protein (PC00102)
		gene-specific transcriptional regulator (PC00264)
		intercellular signal molecule (PC00207)
		membrane traffic protein (PC00150)
		metabolite interconversion enzyme (PC00262)
		nucleic acid binding protein (PC00171)
		protein modifying enzyme (PC00260)
		protein-binding activity modulator (PC00095)
		scaffold/adaptor protein (PC00226)
		structural protein (PC00211)
		transfer/carrier protein (PC00219)
		translational protein (PC00263)
		transmembrane signal receptor (PC00197)
		transporter (PC00227)
Gene ontology analysis of the protein class for genes within the sucrose QTL confidence interval regions. The mouse gene symbols (N=2565 input) were batch-uploaded into the Panther database for Mus musculus, and in total, 1513 genes and 706 protein class hits were processed.

### Sheet: Pathway
	Color Code	Pathway
		2-arachidonoylglycerol biosynthesis (P05726)
		5HT1 type receptor mediated signaling pathway (P04373)
		5HT2 type receptor mediated signaling pathway (P04374)
		5HT3 type receptor mediated signaling pathway (P04375)
		5HT4 type receptor mediated signaling pathway (P04376)
		Adenine and hypoxanthine salvage pathway (P02723)
		Adrenaline and noradrenaline biosynthesis (P00001)
		Alpha adrenergic receptor signaling pathway (P00002)
		Alzheimer disease-amyloid secretase pathway (P00003)
		Alzheimer disease-presenilin pathway (P00004)
		Androgen/estrogene/progesterone biosynthesis (P02727)
		Angiogenesis (P00005)
		Angiotensin II-stimulated signaling through G proteins and beta-arrestin (P05911)
		Apoptosis signaling pathway (P00006)
		Arginine biosynthesis (P02728)
		Asparagine and aspartate biosynthesis (P02730)
		Axon guidance mediated by Slit/Robo (P00008)
		Axon guidance mediated by netrin (P00009)
		Axon guidance mediated by semaphorins (P00007)
		B cell activation (P00010)
		Beta1 adrenergic receptor signaling pathway (P04377)
Gene ontology analysis of the pathway for genes within the sucrose QTL confidence interval regions. The mouse gene symbols (N=2565 input) were batch-uploaded into the Panther database for Mus musculus, and in total, 1513 genes and 528 pathway hits were processed.		Beta2 adrenergic receptor signaling pathway (P04378)
		Beta3 adrenergic receptor signaling pathway (P04379)
		Blood coagulation (P00011)
		CCKR signaling map (P06959)
		Cadherin signaling pathway (P00012)
		Cell cycle (P00013)
		Cholesterol biosynthesis (P00014)
		Coenzyme A biosynthesis (P02736)
		Cortocotropin releasing factor receptor signaling pathway (P04380)
		Cytoskeletal regulation by Rho GTPase (P00016)
		DNA replication (P00017)
		De novo purine biosynthesis (P02738)
		De novo pyrimidine deoxyribonucleotide biosynthesis (P02739)
		De novo pyrimidine ribonucleotides biosythesis (P02740)
		Dopamine receptor mediated signaling pathway (P05912)
		EGF receptor signaling pathway (P00018)
		Endogenous cannabinoid signaling (P05730)
		Endothelin signaling pathway (P00019)
		Enkephalin release (P05913)
		FAS signaling pathway (P00020)
		FGF signaling pathway (P00021)
		Formyltetrahydroformate biosynthesis (P02743)
		Fructose galactose metabolism (P02744)
		GABA-B receptor II signaling (P05731)
		General transcription by RNA polymerase I (P00022)
		General transcription regulation (P00023)
		Gonadotropin-releasing hormone receptor pathway (P06664)
		Hedgehog signaling pathway (P00025)
		Heme biosynthesis (P02746)
		Heterotrimeric G-protein signaling pathway-Gi alpha and Gs alpha mediated pathway (P00026)
		Heterotrimeric G-protein signaling pathway-Gq alpha and Go alpha mediated pathway (P00027)
		Heterotrimeric G-protein signaling pathway-rod outer segment phototransduction (P00028)
		Histamine H1 receptor mediated signaling pathway (P04385)
		Histamine H2 receptor mediated signaling pathway (P04386)
		Histamine synthesis (P04387)
		Histidine biosynthesis (P02747)
		Huntington disease (P00029)
		Hypoxia response via HIF activation (P00030)
		Inflammation mediated by chemokine and cytokine signaling pathway (P00031)
		Insulin/IGF pathway-protein kinase B signaling cascade (P00033)
		Integrin signalling pathway (P00034)
		Interferon-gamma signaling pathway (P00035)
		Interleukin signaling pathway (P00036)
		Ionotropic glutamate receptor pathway (P00037)
		Lipoate_biosynthesis (P02750)
		Mannose metabolism (P02752)
		Metabotropic glutamate receptor group I pathway (P00041)
		Metabotropic glutamate receptor group II pathway (P00040)
		Metabotropic glutamate receptor group III pathway (P00039)
		Methylmalonyl pathway (P02755)
		Muscarinic acetylcholine receptor 1 and 3 signaling pathway (P00042)
		Muscarinic acetylcholine receptor 2 and 4 signaling pathway (P00043)
		Nicotine pharmacodynamics pathway (P06587)
		Nicotinic acetylcholine receptor signaling pathway (P00044)
		Notch signaling pathway (P00045)
		Opioid prodynorphin pathway (P05916)
		Opioid proenkephalin pathway (P05915)
		Opioid proopiomelanocortin pathway (P05917)
		Oxidative stress response (P00046)
		Oxytocin receptor mediated signaling pathway (P04391)
		PDGF signaling pathway (P00047)
		PI3 kinase pathway (P00048)
		Parkinson disease (P00049)
		Purine metabolism (P02769)
		Pyridoxal-5-phosphate biosynthesis (P02759)
		Pyrimidine Metabolism (P02771)
		Ras Pathway (P04393)
		Serine glycine biosynthesis (P02776)
		Succinate to proprionate conversion (P02777)
		T cell activation (P00053)
		TGF-beta signaling pathway (P00052)
		Tetrahydrofolate biosynthesis (P02742)
		Thyrotropin-releasing hormone receptor signaling pathway (P04394)
		Toll receptor signaling pathway (P00054)
		Transcription regulation by bZIP transcription factor (P00055)
		Tyrosine biosynthesis (P02784)
		Ubiquitin proteasome pathway (P00060)
		VEGF signaling pathway (P00056)
		Wnt signaling pathway (P00057)
		p38 MAPK pathway (P05918)
		p53 pathway by glucose deprivation (P04397)
		p53 pathway feedback loops 2 (P04398)
		p53 pathway (P00059)
