## Supplemental Table 10 for "Genetics of mouse behavioral and peripheral neural responses to sucrose"

### Sheet: string_interactions
S10 Table. Protein-protein association score for corresponding genes within the epistasis QTLs Scon3 and Scon4
Node 1	Node 1 of QTL	Node 2	Node 2 of QTL	Score	node1_external_id	node2_external_id
Atp6v1h	Scon4	Trf	Scon3	0.9	10090.ENSMUSP00000040756	10090.ENSMUSP00000035158
Oprk1	Scon4	Grm2	Scon3	0.903	10090.ENSMUSP00000027038	10090.ENSMUSP00000023959
Tceb1	Scon4	Rnf7	Scon3	0.903	10090.ENSMUSP00000111009	10090.ENSMUSP00000052856
Npbwr1	Scon4	Grm2	Scon3	0.904	10090.ENSMUSP00000046233	10090.ENSMUSP00000023959
Ppp1r42	Scon4	Ccdc12	Scon3	0.909	10090.ENSMUSP00000027049	10090.ENSMUSP00000019803
Rpl7	Scon4	Mrpl3	Scon3	0.992	10090.ENSMUSP00000071616	10090.ENSMUSP00000035177
Rpl7	Scon4	Rpl10	Scon3	0.997	10090.ENSMUSP00000071616	10090.ENSMUSP00000008826
Mrpl15	Scon4	Mrpl3	Scon3	0.999	10090.ENSMUSP00000115512	10090.ENSMUSP00000035177
Mrpl15	Scon4	Mrps22	Scon3	0.913	10090.ENSMUSP00000115512	10090.ENSMUSP00000035034
Mrpl15	Scon4	Rpl10	Scon3	0.992	10090.ENSMUSP00000115512	10090.ENSMUSP00000008826
Gnai2	Scon3	Oprk1	Scon4	0.918	10090.ENSMUSP00000057543	10090.ENSMUSP00000027038
Gnai2	Scon3	Npbwr1	Scon4	0.921	10090.ENSMUSP00000057543	10090.ENSMUSP00000046233
Pik3r4	Scon3	Rb1cc1	Scon4	0.951	10090.ENSMUSP00000067400	10090.ENSMUSP00000027040
Stag1	Scon3	Terf1	Scon4	0.957	10090.ENSMUSP00000116205	10090.ENSMUSP00000027057
Rpl29	Scon3	Rpl7	Scon4	0.986	10090.ENSMUSP00000080203	10090.ENSMUSP00000071616
Npbwr1	Scon4	Oprk1	Scon4	0.91	10090.ENSMUSP00000046233	10090.ENSMUSP00000027038
Tcea1	Scon4	Tceb1	Scon4	0.918	10090.ENSMUSP00000129157	10090.ENSMUSP00000111009
Mrpl15	Scon4	Rpl7	Scon4	0.993	10090.ENSMUSP00000115512	10090.ENSMUSP00000071616
Fbxw28	Scon3	Fbxw14	Scon3	0.9	10090.ENSMUSP00000107670	10090.ENSMUSP00000066613
Fbxw28	Scon3	Fbxw22	Scon3	0.9	10090.ENSMUSP00000107670	10090.ENSMUSP00000079460
Fbxw28	Scon3	Fbxw26	Scon3	0.9	10090.ENSMUSP00000107670	10090.ENSMUSP00000071811
Fbxw25	Scon3	Fbxw28	Scon3	0.9	10090.ENSMUSP00000128652	10090.ENSMUSP00000107670
Nudt16	Scon3	Nme6	Scon3	0.9	10090.ENSMUSP00000035179	10090.ENSMUSP00000035053
Nudt16	Scon3	Nt5e	Scon3	0.9	10090.ENSMUSP00000035179	10090.ENSMUSP00000034992
Impdh2	Scon3	Nudt16	Scon3	0.9	10090.ENSMUSP00000079888	10090.ENSMUSP00000035179
Fbxw13	Scon3	Uba5	Scon3	0.9	10090.ENSMUSP00000053786	10090.ENSMUSP00000035166
Fbxw14	Scon3	Uba5	Scon3	0.9	10090.ENSMUSP00000066613	10090.ENSMUSP00000035166
Fbxw15	Scon3	Uba5	Scon3	0.9	10090.ENSMUSP00000058175	10090.ENSMUSP00000035166
Fbxw16	Scon3	Uba5	Scon3	0.9	10090.ENSMUSP00000082051	10090.ENSMUSP00000035166
Fbxw18	Scon3	Uba5	Scon3	0.9	10090.ENSMUSP00000095962	10090.ENSMUSP00000035166
Fbxw19	Scon3	Uba5	Scon3	0.9	10090.ENSMUSP00000075918	10090.ENSMUSP00000035166
Fbxw20	Scon3	Uba5	Scon3	0.9	10090.ENSMUSP00000078503	10090.ENSMUSP00000035166
Fbxw21	Scon3	Uba5	Scon3	0.9	10090.ENSMUSP00000056358	10090.ENSMUSP00000035166
Fbxw22	Scon3	Uba5	Scon3	0.9	10090.ENSMUSP00000079460	10090.ENSMUSP00000035166
Fbxw24	Scon3	Uba5	Scon3	0.9	10090.ENSMUSP00000073617	10090.ENSMUSP00000035166
Fbxw25	Scon3	Uba5	Scon3	0.9	10090.ENSMUSP00000128652	10090.ENSMUSP00000035166
Fbxw26	Scon3	Uba5	Scon3	0.9	10090.ENSMUSP00000071811	10090.ENSMUSP00000035166
Fbxw28	Scon3	Uba5	Scon3	0.9	10090.ENSMUSP00000107670	10090.ENSMUSP00000035166
Fbxw13	Scon3	Uba7	Scon3	0.9	10090.ENSMUSP00000053786	10090.ENSMUSP00000035216
Fbxw14	Scon3	Uba7	Scon3	0.9	10090.ENSMUSP00000066613	10090.ENSMUSP00000035216
Fbxw15	Scon3	Uba7	Scon3	0.9	10090.ENSMUSP00000058175	10090.ENSMUSP00000035216
Fbxw16	Scon3	Uba7	Scon3	0.9	10090.ENSMUSP00000082051	10090.ENSMUSP00000035216
Fbxw18	Scon3	Uba7	Scon3	0.9	10090.ENSMUSP00000095962	10090.ENSMUSP00000035216
Fbxw19	Scon3	Uba7	Scon3	0.9	10090.ENSMUSP00000075918	10090.ENSMUSP00000035216
Fbxw20	Scon3	Uba7	Scon3	0.9	10090.ENSMUSP00000078503	10090.ENSMUSP00000035216
Fbxw21	Scon3	Uba7	Scon3	0.9	10090.ENSMUSP00000056358	10090.ENSMUSP00000035216
Fbxw22	Scon3	Uba7	Scon3	0.9	10090.ENSMUSP00000079460	10090.ENSMUSP00000035216
Fbxw24	Scon3	Uba7	Scon3	0.9	10090.ENSMUSP00000073617	10090.ENSMUSP00000035216
Fbxw25	Scon3	Uba7	Scon3	0.9	10090.ENSMUSP00000128652	10090.ENSMUSP00000035216
Fbxw26	Scon3	Uba7	Scon3	0.9	10090.ENSMUSP00000071811	10090.ENSMUSP00000035216
Fbxw28	Scon3	Uba7	Scon3	0.9	10090.ENSMUSP00000107670	10090.ENSMUSP00000035216
Fbxw28	Scon3	Fbxw13	Scon3	0.901	10090.ENSMUSP00000107670	10090.ENSMUSP00000053786
Fbxw28	Scon3	Fbxw15	Scon3	0.901	10090.ENSMUSP00000107670	10090.ENSMUSP00000058175
Fbxw28	Scon3	Fbxw16	Scon3	0.901	10090.ENSMUSP00000107670	10090.ENSMUSP00000082051
Fbxw28	Scon3	Fbxw18	Scon3	0.901	10090.ENSMUSP00000107670	10090.ENSMUSP00000095962
Fbxw28	Scon3	Fbxw19	Scon3	0.901	10090.ENSMUSP00000107670	10090.ENSMUSP00000075918
Fbxw28	Scon3	Fbxw20	Scon3	0.901	10090.ENSMUSP00000107670	10090.ENSMUSP00000078503
Fbxw28	Scon3	Fbxw21	Scon3	0.901	10090.ENSMUSP00000107670	10090.ENSMUSP00000056358
Fbxw28	Scon3	Fbxw24	Scon3	0.901	10090.ENSMUSP00000107670	10090.ENSMUSP00000073617
Fbxw22	Scon3	Fbxw26	Scon3	0.901	10090.ENSMUSP00000079460	10090.ENSMUSP00000071811
Gnai2	Scon3	Gnat1	Scon3	0.901	10090.ENSMUSP00000057543	10090.ENSMUSP00000010205
Tlr9	Scon3	Pik3r4	Scon3	0.901	10090.ENSMUSP00000082207	10090.ENSMUSP00000067400
Fbxw26	Scon3	Fbxw13	Scon3	0.903	10090.ENSMUSP00000071811	10090.ENSMUSP00000053786
Fbxw26	Scon3	Fbxw14	Scon3	0.903	10090.ENSMUSP00000071811	10090.ENSMUSP00000066613
Plod2	Scon3	Setd2	Scon3	0.903	10090.ENSMUSP00000125373	10090.ENSMUSP00000116313
Fbxw22	Scon3	Fbxw13	Scon3	0.904	10090.ENSMUSP00000079460	10090.ENSMUSP00000053786
Fbxw19	Scon3	Fbxw26	Scon3	0.904	10090.ENSMUSP00000075918	10090.ENSMUSP00000071811
Tmed3	Scon3	Tmem115	Scon3	0.904	10090.ENSMUSP00000058723	10090.ENSMUSP00000010189
Fbxw14	Scon3	Fbxw13	Scon3	0.905	10090.ENSMUSP00000066613	10090.ENSMUSP00000053786
Fbxw24	Scon3	Fbxw13	Scon3	0.905	10090.ENSMUSP00000073617	10090.ENSMUSP00000053786
Fbxw26	Scon3	Fbxw15	Scon3	0.905	10090.ENSMUSP00000071811	10090.ENSMUSP00000058175
Fbxw16	Scon3	Fbxw26	Scon3	0.905	10090.ENSMUSP00000082051	10090.ENSMUSP00000071811
Fbxw18	Scon3	Fbxw26	Scon3	0.905	10090.ENSMUSP00000095962	10090.ENSMUSP00000071811
Fbxw24	Scon3	Fbxw26	Scon3	0.905	10090.ENSMUSP00000073617	10090.ENSMUSP00000071811
Fbxw25	Scon3	Fbxw26	Scon3	0.905	10090.ENSMUSP00000128652	10090.ENSMUSP00000071811
Gnai2	Scon3	Grm2	Scon3	0.905	10090.ENSMUSP00000057543	10090.ENSMUSP00000023959
Fbxw25	Scon3	Fbxw13	Scon3	0.906	10090.ENSMUSP00000128652	10090.ENSMUSP00000053786
Fbxw22	Scon3	Fbxw15	Scon3	0.906	10090.ENSMUSP00000079460	10090.ENSMUSP00000058175
Fbxw22	Scon3	Fbxw21	Scon3	0.906	10090.ENSMUSP00000079460	10090.ENSMUSP00000056358
Fbxw26	Scon3	Fbxw21	Scon3	0.906	10090.ENSMUSP00000071811	10090.ENSMUSP00000056358
Fbxw25	Scon3	Fbxw22	Scon3	0.906	10090.ENSMUSP00000128652	10090.ENSMUSP00000079460
Fbxw19	Scon3	Fbxw13	Scon3	0.907	10090.ENSMUSP00000075918	10090.ENSMUSP00000053786
Fbxw21	Scon3	Fbxw13	Scon3	0.907	10090.ENSMUSP00000056358	10090.ENSMUSP00000053786
Fbxw16	Scon3	Fbxw22	Scon3	0.907	10090.ENSMUSP00000082051	10090.ENSMUSP00000079460
Fbxw20	Scon3	Fbxw26	Scon3	0.907	10090.ENSMUSP00000078503	10090.ENSMUSP00000071811
Copb2	Scon3	Tmem115	Scon3	0.907	10090.ENSMUSP00000035033	10090.ENSMUSP00000010189
Cep70	Scon3	Cep63	Scon3	0.908	10090.ENSMUSP00000091312	10090.ENSMUSP00000091306
Tmed3	Scon3	Copb2	Scon3	0.908	10090.ENSMUSP00000058723	10090.ENSMUSP00000035033
Fbxw15	Scon3	Fbxw13	Scon3	0.908	10090.ENSMUSP00000058175	10090.ENSMUSP00000053786
Fbxw16	Scon3	Fbxw13	Scon3	0.908	10090.ENSMUSP00000082051	10090.ENSMUSP00000053786
Fbxw18	Scon3	Fbxw13	Scon3	0.908	10090.ENSMUSP00000095962	10090.ENSMUSP00000053786
Fbxw20	Scon3	Fbxw13	Scon3	0.908	10090.ENSMUSP00000078503	10090.ENSMUSP00000053786
Fbxw22	Scon3	Fbxw19	Scon3	0.908	10090.ENSMUSP00000079460	10090.ENSMUSP00000075918
Fbxw14	Scon3	Fbxw21	Scon3	0.908	10090.ENSMUSP00000066613	10090.ENSMUSP00000056358
Fbxw18	Scon3	Fbxw22	Scon3	0.908	10090.ENSMUSP00000095962	10090.ENSMUSP00000079460
Fbxw25	Scon3	Fbxw24	Scon3	0.908	10090.ENSMUSP00000128652	10090.ENSMUSP00000073617
Ndufaf3	Scon3	Uqcrc1	Scon3	0.908	10090.ENSMUSP00000073832	10090.ENSMUSP00000026743
Fbxw16	Scon3	Fbxw14	Scon3	0.909	10090.ENSMUSP00000082051	10090.ENSMUSP00000066613
Fbxw20	Scon3	Fbxw14	Scon3	0.909	10090.ENSMUSP00000078503	10090.ENSMUSP00000066613
Fbxw25	Scon3	Fbxw14	Scon3	0.909	10090.ENSMUSP00000128652	10090.ENSMUSP00000066613
Fbxw24	Scon3	Fbxw15	Scon3	0.909	10090.ENSMUSP00000073617	10090.ENSMUSP00000058175
Fbxw25	Scon3	Fbxw19	Scon3	0.909	10090.ENSMUSP00000128652	10090.ENSMUSP00000075918
Fbxw22	Scon3	Fbxw20	Scon3	0.909	10090.ENSMUSP00000079460	10090.ENSMUSP00000078503
Fbxw25	Scon3	Fbxw20	Scon3	0.909	10090.ENSMUSP00000128652	10090.ENSMUSP00000078503
Fbxw18	Scon3	Fbxw21	Scon3	0.909	10090.ENSMUSP00000095962	10090.ENSMUSP00000056358
Fbxw19	Scon3	Fbxw21	Scon3	0.909	10090.ENSMUSP00000075918	10090.ENSMUSP00000056358
Fbxw20	Scon3	Fbxw21	Scon3	0.909	10090.ENSMUSP00000078503	10090.ENSMUSP00000056358
Fbxw24	Scon3	Fbxw21	Scon3	0.909	10090.ENSMUSP00000073617	10090.ENSMUSP00000056358
Fbxw25	Scon3	Fbxw21	Scon3	0.909	10090.ENSMUSP00000128652	10090.ENSMUSP00000056358
Fbxw14	Scon3	Fbxw15	Scon3	0.91	10090.ENSMUSP00000066613	10090.ENSMUSP00000058175
Fbxw20	Scon3	Fbxw19	Scon3	0.91	10090.ENSMUSP00000078503	10090.ENSMUSP00000075918
Fbxw15	Scon3	Fbxw21	Scon3	0.91	10090.ENSMUSP00000058175	10090.ENSMUSP00000056358
Fbxw16	Scon3	Fbxw21	Scon3	0.91	10090.ENSMUSP00000082051	10090.ENSMUSP00000056358
Fbxw22	Scon3	Fbxw24	Scon3	0.91	10090.ENSMUSP00000079460	10090.ENSMUSP00000073617
Fbxw22	Scon3	Fbxw14	Scon3	0.911	10090.ENSMUSP00000079460	10090.ENSMUSP00000066613
Fbxw19	Scon3	Fbxw15	Scon3	0.911	10090.ENSMUSP00000075918	10090.ENSMUSP00000058175
Fbxw20	Scon3	Fbxw15	Scon3	0.911	10090.ENSMUSP00000078503	10090.ENSMUSP00000058175
Fbxw16	Scon3	Fbxw20	Scon3	0.911	10090.ENSMUSP00000082051	10090.ENSMUSP00000078503
Fbxw16	Scon3	Fbxw24	Scon3	0.911	10090.ENSMUSP00000082051	10090.ENSMUSP00000073617
Fbxw20	Scon3	Fbxw24	Scon3	0.911	10090.ENSMUSP00000078503	10090.ENSMUSP00000073617
Fbxw18	Scon3	Fbxw14	Scon3	0.912	10090.ENSMUSP00000095962	10090.ENSMUSP00000066613
Fbxw25	Scon3	Fbxw18	Scon3	0.912	10090.ENSMUSP00000128652	10090.ENSMUSP00000095962
Fbxw16	Scon3	Fbxw19	Scon3	0.912	10090.ENSMUSP00000082051	10090.ENSMUSP00000075918
Fbxw18	Scon3	Fbxw20	Scon3	0.913	10090.ENSMUSP00000095962	10090.ENSMUSP00000078503
Fbxw18	Scon3	Fbxw24	Scon3	0.913	10090.ENSMUSP00000095962	10090.ENSMUSP00000073617
Fbxw19	Scon3	Fbxw14	Scon3	0.914	10090.ENSMUSP00000075918	10090.ENSMUSP00000066613
Fbxw25	Scon3	Fbxw15	Scon3	0.914	10090.ENSMUSP00000128652	10090.ENSMUSP00000058175
Fbxw19	Scon3	Fbxw24	Scon3	0.914	10090.ENSMUSP00000075918	10090.ENSMUSP00000073617
Fbxw18	Scon3	Fbxw15	Scon3	0.915	10090.ENSMUSP00000095962	10090.ENSMUSP00000058175
Fbxw18	Scon3	Fbxw16	Scon3	0.915	10090.ENSMUSP00000095962	10090.ENSMUSP00000082051
Fbxw25	Scon3	Fbxw16	Scon3	0.915	10090.ENSMUSP00000128652	10090.ENSMUSP00000082051
Fbxw18	Scon3	Fbxw19	Scon3	0.915	10090.ENSMUSP00000095962	10090.ENSMUSP00000075918
Fbxw24	Scon3	Fbxw14	Scon3	0.916	10090.ENSMUSP00000073617	10090.ENSMUSP00000066613
Fbxw16	Scon3	Fbxw15	Scon3	0.916	10090.ENSMUSP00000082051	10090.ENSMUSP00000058175
Uba7	Scon3	Uba5	Scon3	0.92	10090.ENSMUSP00000035216	10090.ENSMUSP00000035166
Stag1	Scon3	Atr	Scon3	0.921	10090.ENSMUSP00000116205	10090.ENSMUSP00000034980
Mrpl3	Scon3	Mrps22	Scon3	0.923	10090.ENSMUSP00000035177	10090.ENSMUSP00000035034
Dalrd3	Scon3	Qars	Scon3	0.927	10090.ENSMUSP00000019183	10090.ENSMUSP00000006838
U2surp	Scon3	Rbm5	Scon3	0.941	10090.ENSMUSP00000078602	10090.ENSMUSP00000035199
Nmnat3	Scon3	Nt5e	Scon3	0.946	10090.ENSMUSP00000035031	10090.ENSMUSP00000034992
Cdc25a	Scon3	Atrip	Scon3	0.949	10090.ENSMUSP00000091882	10090.ENSMUSP00000044831
Nck1	Scon3	Nckipsd	Scon3	0.953	10090.ENSMUSP00000112221	10090.ENSMUSP00000035218
Dag1	Scon3	Lamb2	Scon3	0.957	10090.ENSMUSP00000079294	10090.ENSMUSP00000069087
Mst1	Scon3	Mst1r	Scon3	0.957	10090.ENSMUSP00000035211	10090.ENSMUSP00000035203
Rpl29	Scon3	Rpl10	Scon3	0.967	10090.ENSMUSP00000080203	10090.ENSMUSP00000008826
Rnf123	Scon3	Usp19	Scon3	0.967	10090.ENSMUSP00000124548	10090.ENSMUSP00000006854
Impdh2	Scon3	Nt5e	Scon3	0.968	10090.ENSMUSP00000079888	10090.ENSMUSP00000034992
Topbp1	Scon3	Atr	Scon3	0.972	10090.ENSMUSP00000035164	10090.ENSMUSP00000034980
Atrip	Scon3	Atr	Scon3	0.979	10090.ENSMUSP00000044831	10090.ENSMUSP00000034980
Mrpl3	Scon3	Rpl10	Scon3	0.992	10090.ENSMUSP00000035177	10090.ENSMUSP00000008826
Atrip	Scon3	Topbp1	Scon3	0.996	10090.ENSMUSP00000044831	10090.ENSMUSP00000035164
Impdh2	Scon3	Tseg8	unknown	0.9	10090.ENSMUSP00000079888	10090.ENSMUSP00000035180
Tseg8	unknown	Nme6	Scon3	0.9	10090.ENSMUSP00000035180	10090.ENSMUSP00000035053
Tseg8	unknown	Nt5e	Scon3	0.9	10090.ENSMUSP00000035180	10090.ENSMUSP00000034992
