## Supplemental Table 11 for "Genetics of mouse behavioral and peripheral neural responses to sucrose"

### Sheet: GenExpTable_suc
S11 Table. Summary of differentially expressed genes within the QTL regions between 129 and B6 inbred mice
Gene	log2(Fold Change)	p-value	FDR	Tissue
Iqcf1	-3.11	1.8e-06	0.004033	Striatum
B3galt6	3	1.98e-05	0.012093	Striatum
Trp53bp1	2.96	1.63e-06	0.004033	Striatum
Tmem87a	-2.75	4.79e-05	0.020719	Striatum
Prdx2	2.69	2.41e-07	0.001554	Striatum
Bloc1s6	-2.63	0.000199	0.042313	Striatum
Nub1	2.52	6.35e-07	0.002385	Striatum
Zfp330	2.5	4.23e-05	0.019245	Striatum
Ppip5k1	1.72	4.27e-05	0.019245	Striatum
Sod3	1.68	0.000111	0.030458	Striatum
Pla2g4e	-1.66	1.84e-05	0.012093	Striatum
Fam132a	1.64	2.44e-05	0.013764	Striatum
Abhd14a	1.5	8.44e-05	0.026066	Striatum
Haus2	1.4	6.49e-06	0.007708	Striatum
Abhd1	-1.28	5.14e-05	0.021264	Striatum
Ucp1	-6.16607	6.17893e-05	0.033218	Brown fat
Gchfr	-4.97236	7.11774e-05	0.033218	Brown fat
Rab6b	4.75399	3.82135e-05	0.033218	Brown fat
Ces1g	-4.62425	0.000198036	0.033218	Brown fat
Lhfpl3	4.4942	0.00085295	0.040572	Brown fat
Gm14085	-4.10346	0.000445102	0.0373624	Brown fat
Bub1b	3.66487	0.000227542	0.033218	Brown fat
Hydin	3.15564	0.000190562	0.033218	Brown fat
F2rl3	2.43312	0.0014166	0.04616	Brown fat
Tlr1	2.39186	0.000810941	0.040572	Brown fat
Casc5	2.37593	0.000764008	0.040572	Brown fat
Ncapg	2.30246	0.00102564	0.0443513	Brown fat
Nkd1	2.26491	0.000147301	0.033218	Brown fat
Glyctk	1.97434	0.000256061	0.033218	Brown fat
Snhg6	1.92605	0.000829448	0.040572	Brown fat
Fbln7	1.86852	0.00142329	0.04616	Brown fat
Cd59a	1.69123	0.000155115	0.033218	Brown fat
Bmf	1.66266	0.000702131	0.040572	Brown fat
Poln	1.65254	0.000441497	0.0373624	Brown fat
Traip	-1.62111	0.00149707	0.0474739	Brown fat
Pfkfb4	1.5585	0.000184628	0.033218	Brown fat
Map1a	1.52505	0.000244288	0.033218	Brown fat
Pcolce2	1.45483	0.000325436	0.0357228	Brown fat
Emilin1	1.40552	0.00140494	0.04616	Brown fat
Trf	1.31211	0.000385588	0.0366823	Brown fat
Parp3	1.22887	0.000292223	0.0347502	Brown fat
Irf8	1.22359	0.00139897	0.04616	Brown fat
Hemk1	-1.21706	0.000905737	0.0416931	Brown fat
Ctsh	1.19952	0.000821304	0.040572	Brown fat
Hp	1.18539	0.00116352	0.0461206	Brown fat
1190002N15Rik	1.17806	0.000592008	0.040572	Brown fat
Adcy7	1.12432	0.000775403	0.040572	Brown fat
Paqr9	1.11618	0.000678997	0.040572	Brown fat
Hyal1	-1.10205	0.00129013	0.04616	Brown fat
Slc28a2	1.0553	0.00110663	0.0451189	Brown fat
Hmox1	1.0439	0.000792062	0.040572	Brown fat
Cdh5	1.0078	0.000976254	0.0435348	Brown fat
Gchfr	-7.52837	3.70575e-05	0.0108578	White fat
Ces1g	-4.58803	0.000287543	0.0125913	White fat
Gckr	-4.25782	0.00108498	0.0215036	White fat
Bub1	4.15348	0.000102867	0.0108578	White fat
Tubb3	4.10492	0.000363171	0.0135752	White fat
Mt3	4.07389	0.000987499	0.0201309	White fat
Rhov	4.01121	0.00029118	0.0125913	White fat
Bub1b	3.93102	5.70546e-05	0.0108578	White fat
Eya1	3.88517	0.000359587	0.0135752	White fat
Ucp1	-3.88215	0.000424247	0.0138337	White fat
Cenpa	3.76737	0.000187354	0.0108578	White fat
Spsb4	3.751	0.000620234	0.0162312	White fat
Gm14085	-3.67794	0.00037101	0.0135752	White fat
St18	3.66152	0.000158792	0.0108578	White fat
Hmox1	3.58998	0.000104531	0.0108578	White fat
Bcl2a1b	3.57623	0.000108045	0.0108578	White fat
Perm1	3.52195	0.000235624	0.0112079	White fat
Ncapg	3.49968	0.000124845	0.0108578	White fat
Sel1l3	3.46174	0.000144342	0.0108578	White fat
Cyba	3.28093	8.989e-05	0.0108578	White fat
Tlr1	3.27233	0.000106276	0.0108578	White fat
Casc5	3.22971	0.000115202	0.0108578	White fat
Wfs1	3.21073	0.000110171	0.0108578	White fat
Gm10373	-3.12063	0.00436572	0.0426704	White fat
Plekhn1	3.10536	0.000172565	0.0108578	White fat
Atp8b4	3.07825	0.00010441	0.0108578	White fat
Snx20	3.02283	0.000207261	0.0108578	White fat
Tmem88b	-3.0105	0.000434757	0.0138337	White fat
Ces1d	-2.97361	0.000618297	0.0162312	White fat
Fanca	2.9722	0.000734168	0.0172397	White fat
Bsn	2.94942	0.000842967	0.0185064	White fat
Gpr176	2.91628	0.00051155	0.0145996	White fat
Cotl1	2.87455	0.000148316	0.0108578	White fat
Dnase2a	2.85248	0.00013469	0.0108578	White fat
Cdt1	2.83214	0.000345336	0.0135752	White fat
Ctsh	2.80547	0.000116719	0.0108578	White fat
Fbln7	2.78314	0.000193903	0.0108578	White fat
Emilin1	2.77946	0.000163865	0.0108578	White fat
Hhip	-2.77092	0.00367097	0.0381232	White fat
Pxylp1	2.76903	0.00095688	0.0201309	White fat
Adcy7	2.75823	0.000137776	0.0108578	White fat
A1bg	-2.75408	0.00603625	0.0497903	White fat
Bambi-ps1	2.72734	0.0021343	0.0291253	White fat
Rad51	2.68217	0.00201743	0.027996	White fat
D330050G23Rik	2.66341	0.0049827	0.0456953	White fat
Trim43b	-2.6628	0.00472143	0.0439935	White fat
Fgf7	2.63791	0.00113419	0.0218714	White fat
Bst1	2.61866	0.000625591	0.0162312	White fat
Knstrn	2.61395	0.000977408	0.0201309	White fat
Asf1b	2.60566	0.000653752	0.016659	White fat
Cd44	2.59846	0.00020249	0.0108578	White fat
Aprt	2.58944	0.000175913	0.0108578	White fat
Irf8	2.55801	0.000118572	0.0108578	White fat
5830416I19Rik	2.54022	0.00368675	0.0381232	White fat
6430571L13Rik	-2.52673	0.00323951	0.0352884	White fat
Sh3bp2	2.50157	0.000163414	0.0108578	White fat
Dpep2	2.46455	0.00026558	0.0122253	White fat
Agt	-2.45994	0.000429044	0.0138337	White fat
Pfkfb4	2.45625	0.000127292	0.0108578	White fat
Galns	2.43872	0.000215795	0.0108578	White fat
4930533B01Rik	2.41743	0.00462377	0.0436962	White fat
Abhd1	-2.41216	0.00597556	0.0495763	White fat
Nusap1	2.40361	0.000436242	0.0138337	White fat
Tlr6	2.37948	0.000734526	0.0172397	White fat
Acpp	2.36289	0.00222471	0.0291253	White fat
Wisp1	2.32683	0.00151776	0.0251842	White fat
Ces1f	-2.30697	0.00267894	0.031857	White fat
Ablim2	-2.29026	0.000591911	0.0162312	White fat
Gm5627	-2.25041	0.000986259	0.0201309	White fat
Mcm5	2.23748	0.000220655	0.0108578	White fat
Ccsap	2.20538	0.00150964	0.0251842	White fat
Mast1	2.20239	0.00168942	0.0259346	White fat
Otop1	2.18931	0.00190151	0.027851	White fat
Rasgrf1	-2.16531	0.0016902	0.0259346	White fat
Cx3cl1	2.14997	0.00374719	0.0381946	White fat
Zfp612	-2.14391	0.00267205	0.031857	White fat
Thbs1	-2.12113	0.000357652	0.0135752	White fat
Ednra	2.10518	0.000967953	0.0201309	White fat
A430105I19Rik	-2.0915	0.000681584	0.0169873	White fat
0610038B21Rik	2.08181	0.00556204	0.0472739	White fat
Ehd4	2.06171	0.000472948	0.0143595	White fat
Arhgap10	2.05513	0.000414498	0.0138337	White fat
Arhgap11a	2.04956	0.000492027	0.0145996	White fat
Trpc1	-2.04821	0.00164805	0.0259346	White fat
Plcg2	2.04741	0.000457641	0.0141968	White fat
Cmtm3	2.0329	0.000344393	0.0135752	White fat
Exd1	-1.99899	0.00241305	0.0302055	White fat
Osgin1	1.95903	0.00500532	0.0456953	White fat
Lmo2	1.9394	0.00042652	0.0138337	White fat
Nat8l	-1.92045	0.00144761	0.0248884	White fat
Mmp2	1.90554	0.000776726	0.0175935	White fat
Bcl2l11	1.8998	0.000749029	0.0172397	White fat
Poc1a	1.89663	0.00334131	0.0361216	White fat
Dusp7	1.86602	0.00120318	0.0223223	White fat
Prex2	-1.85808	0.00116615	0.022188	White fat
Trim67	-1.85118	0.00190388	0.027851	White fat
Snhg6	1.83438	0.00278828	0.032099	White fat
Cklf	1.82515	0.00352612	0.0373158	White fat
Ces2g	1.81911	0.00202073	0.027996	White fat
Ldhd	-1.80085	0.00147917	0.0251282	White fat
Tacc3	1.76231	0.00124494	0.0224877	White fat
Acta1	-1.74731	0.00315819	0.0346672	White fat
E030011O05Rik	-1.74158	0.00231492	0.0294945	White fat
Mst1r	-1.73141	0.000602529	0.0162312	White fat
Klb	-1.73121	0.00511726	0.0456953	White fat
Il27ra	1.72673	0.00167706	0.0259346	White fat
Ganc	-1.70617	0.000690446	0.0169873	White fat
Sgk3	1.70609	0.000501823	0.0145996	White fat
Mthfs	1.69916	0.00517812	0.0456953	White fat
Ncaph	1.6939	0.00240824	0.0302055	White fat
Hemk1	-1.6933	0.00216382	0.0291253	White fat
Tmem71	1.68729	0.00281081	0.032099	White fat
Sla	1.68702	0.000745061	0.0172397	White fat
Htra3	-1.65358	0.000839319	0.0185064	White fat
Sox17	-1.64604	0.00447197	0.0431182	White fat
Mtss1	1.64079	0.00144258	0.0248884	White fat
Slit2	1.63878	0.0012045	0.0223223	White fat
2610203C22Rik	1.60207	0.00518755	0.0456953	White fat
Man2b1	1.56912	0.00122372	0.0223879	White fat
Fahd2a	-1.5663	0.00163494	0.0259346	White fat
Bmf	1.56086	0.00252699	0.0305595	White fat
Slc35f6	1.55504	0.00137703	0.0242595	White fat
Junb	1.55185	0.00191915	0.027851	White fat
Amotl2	-1.54674	0.00158481	0.0259346	White fat
Ptger1	1.54662	0.001126	0.0218714	White fat
Pccb	-1.54113	0.00197123	0.027851	White fat
6430548M08Rik	1.53628	0.00165783	0.0259346	White fat
Gnpat	-1.529	0.00230536	0.0294945	White fat
Lgi2	1.51729	0.00516215	0.0456953	White fat
Ivd	-1.51483	0.00196706	0.027851	White fat
Ndrg4	1.51227	0.00417942	0.0414169	White fat
Fmn1	1.49841	0.00358936	0.0376619	White fat
Il15	1.49691	0.00474772	0.0439935	White fat
Ywhah	1.45995	0.00196636	0.027851	White fat
Atad2	1.44144	0.00104033	0.0209091	White fat
Adhfe1	-1.43044	0.00459304	0.0436962	White fat
Rell1	1.41777	0.00193617	0.027851	White fat
Cbfb	1.39655	0.00136876	0.0242595	White fat
Tbc1d9	1.39191	0.00297908	0.0334736	White fat
Mtss1l	-1.37502	0.00283425	0.032099	White fat
Col6a5	1.37272	0.00220751	0.0291253	White fat
Klhdc8b	-1.35665	0.00217085	0.0291253	White fat
Txnl4b	-1.33698	0.00415092	0.0414169	White fat
Fbn1	1.33468	0.00274379	0.032099	White fat
Adgra3	1.32715	0.00228439	0.0294945	White fat
Afap1	-1.31375	0.00415864	0.0414169	White fat
Vps18	1.31264	0.00246106	0.0302753	White fat
Wdr1	1.30374	0.0028138	0.032099	White fat
Pla2g15	1.30247	0.00306483	0.0339032	White fat
Galnt2	-1.29264	0.00191033	0.027851	White fat
Spred1	1.28823	0.00243955	0.0302717	White fat
Slc9a9	1.26373	0.00300354	0.0334847	White fat
Gpt2	-1.25975	0.00250132	0.0305076	White fat
Inafm2	-1.24357	0.00221349	0.0291253	White fat
Mapkapk3	1.23527	0.00353023	0.0373158	White fat
Fbxo32	1.23251	0.00274465	0.032099	White fat
Mt2	-1.22078	0.00387024	0.039169	White fat
Tbc1d2b	1.21005	0.00531401	0.0462384	White fat
Col14a1	1.18684	0.00524842	0.0459478	White fat
Lonp2	-1.18606	0.00541228	0.0465261	White fat
Klhl5	-1.17696	0.00446127	0.0431182	White fat
Calr	1.17586	0.00345012	0.0370174	White fat
B230118H07Rik	-1.16026	0.0051709	0.0456953	White fat
Pdia3	1.14238	0.00474018	0.0439935	White fat
Emc2	-1.12925	0.00556553	0.0472739	White fat
Wdr6	-1.12037	0.00505494	0.0456953	White fat
Fam132a	-1.10831	0.00537824	0.0465136	White fat
Wwp2	1.09521	0.00461018	0.0436962	White fat
Pard3	-1.07256	0.00577418	0.0484691	White fat
Fam49b	1.06948	0.00372563	0.0381946	White fat
Zhx2	-1.06313	0.00425386	0.0418639	White fat
